# Phosphoproteomics identifies the DYRK1B protein kinase as a regulator of processing bodies

**DOI:** 10.64898/2026.04.29.721300

**Authors:** Anne Ashford, Suzan Ber, Miriam S Ems, Emma Duncan, Kathryn Balmanno, Hannah Reeves, Rachael Huntly, Megan A Cassidy, Harvey E Johnston, David Oxley, Thaddeus Mutugi Nthiga, Terje Johansen, Marie Kluge, Ralf Jacob, Matthias Lauth, Simon J Cook

## Abstract

Dual-specificity tyrosine-phosphorylation-regulated kinase 1B (DYRK1B) modulates the cell cycle, cell fate during development, and is deregulated in cancer and metabolic syndrome. However, only a few DYRK1B substrates have been defined, so we undertook a phosphoproteomics screen in cells that exhibit inducible DYRK1B expression. Motif analysis revealed enrichment for proline-directed serine or threonine phosphorylation sites (pSer/pThr-Pro), consistent with the consensus motif of class I DYRKs. Gene ontology analysis revealed enrichment of proteins involved in mRNA binding, mRNA processing and ribonucleoprotein complexes. Several processing body (PB) components, including DCP1A, PATL1(PAT1B), EDC3 and 4E-T, were identified as DYRK1B-inducible phosphoproteins. DYRK1B also co-immunoprecipitated with DCP1A, PAT1B, EDC3, EDC4, DDX6 and XRN1. Super-resolution microscopy demonstrated that DYRK1B co-localised with DCP1A, DCP1B and DDX6 in PBs. Activation of DYRK1B increased PB abundance, whereas inhibition, depletion or knockout of DYRK1B reduced phosphorylation of DCP1A and 4E-T and decreased PB number. Re-expression of wild type, but not kinase-dead, DYRK1B restored PB numbers in knockout cells. These findings reveal novel DYRK1B targets and establish DYRK1B as a regulator of processing body abundance.

**Highlights:**

- DYRK1B induces phosphorylation of a cluster of RNA binding and processing body associated proteins.
- DYRK1B localises to PBs and associates with multiple PB components.
- DYRK1B controls P-body abundance in a kinase-dependent manner.
