## Supplementary Table S2 DCP1A targeted phosphoproteomics for "Phosphoproteomics identifies the DYRK1B protein kinase as a regulator of processing bodies"

### Sheet: Sheet1
		Area (XIC)							Apparent stoichiometry (area ratio)							ratio +/- DYRK1B
		Endogenous Dcp1a		Over expressed EGFP-Dcp1a		EGFP-Dcp1a in vitro			Endogenous Dcp1a		Over expressed EGFP-Dcp1a		EGFP-Dcp1a in vitro			Endogenous Dcp1a		Over expressed EGFP-Dcp1a		EGFP-Dcp1a in vitro
		- DYRK1B	+ DYRK1B	- DYRK1B	+ DYRK1B	- DYRK1B	+ DYRK1B		- DYRK1B	+ DYRK1B	- DYRK1B	+ DYRK1B	- DYRK1B	+ DYRK1B
Protease	peptide														phos sites
Trypsin	ASSPSPLTIGTPESQR	18608763	8558274	-	-	-	-											-	-	-	-
	ASSPSPLTIGTPESQR	4424628	8093780	-	-	-	-		0.175594	0.44174	-	-	-	-	525		2.51568	-	-	-	-
	ASSPSPLTIGTPESQR	1011820	248398	-	-	-	-		0.0401548	0.013557	-	-	-	-	531		0.337619	-	-	-	-
	ASSPSPLTIGTPESQR	1152792	1422039	-	-	-	-		0.0457493	0.0776117	-	-	-	-	523		1.69645	-	-	-	-
	ASSPSPLTIGTPEGQR	-	-	35275026	48572472	58470103	1882100									-	-
	ASSPSPLTIGTPEGQR + other phos sites	-	-	2276781	12171215	5426286	8980283		-	-	0.0606304	0.20037	0.0849232	0.826732	525+	-	#VALUE!		3.30478		9.73506
	DKQSPSQANGCSDHRPIDILEMoxLSR	4906004	1973470	22511656	19957143	16150566	10939302
	DKQSPSQANGCSDHRPIDILEMoxLSR	3859336	11636169	460887	1182855	632452	3798630		0.440295	0.854995	0.0200625	0.0559534	0.037684	0.257745	142		1.94187		2.78895		6.83964
	GAMoxVASFSPAAGQLATPESFIEPPSK	105970633	135456615	132734719	171103791	164304950	102948001
	GAMoxVASFSPAAGQLATPESFIEPPSK	0	0	0	0	0	2872119		0	0	0	0	0	0.0238372	430		#DIV/0!		#DIV/0!		#DIV/0!
	GAMoxVASFSPAAGQLATPESFIEPPSK (either S6 or S8)	641021	1432876	0	0	580990	14668695		0.00601267	0.0104674	0	0	0.00352359	0.121743	420 or 422		1.74089		#DIV/0!		34.5509
	HAPTYTIPLSPVLSPTLPAEAPTAQVPPSLPR	48591130	19545606	71030170	103874624	121081307	28675590
	HAPTYTIPLSPVLSPTLPAEAPTAQVPPSLPR	16290685	21274333	5387622	9040927	14670031	10274139		0.251082	0.521175	0.0705022	0.080068	0.108065	0.263779	315		2.07571		1.13568		2.44092
	HAPTYTIPLSPVLSPTLPAEAPTAQVPPSLPR														319
	HLTVEELFGTSLPK	69601852	94757759	71959813	108260317	121149974	99481443
	HLTVEELFGTSLPK	?	?	?	?	?	?		?	?	?	?	?	?				-	-	-	-
	HLTVEELFGTSLPK	1137343	1164520	655402	1428399	1208241	843626		0.016078	0.0121402	0.00902568	0.0130223	0.00987462	0.00840893	226		0.755085		1.4428		0.851569
	`
	KASSPSPLTIGTPESQR	5989675	3405762	-	-	-	-											-	-	-	-
	KASSPSPLTIGTPESQR	4992956	7674767	-	-	-	-		0.393928	0.582917	-	-	-	-	525		1.47976	-	-	-	-
	KASSPSPLTIGTPESQR	530346	185467	-	-	-	-		0.0418426	0.0140867	-	-	-	-	531		0.336659	-	-	-	-
	KASSPSPLTIGTPESQR	1161814	1900134	-	-	-	-		0.0916634	0.14432	-	-	-	-	523		1.57446	-	-	-	-
	KASSPSPLTIGTPEGQR	-	-	133878726	102185349	97511252	4519507
	KASSPSPLTIGTPEGQR + other phos sites	-	-	11199622	38617546	10483235	30349823		-	-	0.0771971	0.274267	0.0970719	0.870387			-	-	3.55281	-	8.96641
	LTPQHDQIQTQPLGK	15818048	24878705	41359026	59143437	22941176	8239604
	LRLTPQHDQIQTQPLGK	4791743	19073361	1301215	3869201	2430604	52219321		0.232498	0.433958	0.0305018	0.0614036	0.0957995	0.863716	401		1.8665		2.01311		9.01587
	NQMoxGDSNISSPGLQPSTQLSNLGSTETLEEMoxPSGSQDK	7271813	14184819	18008571	30775310	18158926	13177159
	NQMoxGDSNISSPGLQPSTQLSNLGSTETLEEMoxPSGSQDK ??	1379900	4914498	781358	960541	653225	6771513		0.159494	0.257313	0.0415839	0.0302667	0.0347236	0.339447	180		1.6133		0.727848		9.77569
	NSTMoxMoxQAVK	54051305	48549878	103104232	91911307	77937023	59329046
	NSTMoxMoxQAVK	0	0	59746	54490	71309	3130042		0	0	0.000579136	0.000592503	0.00091412	0.0501135	339		#DIV/0!		1.02308		54.8215
	QRSPLLNQPVPELSHASLIANQSPFR	370340	257151	1163865	1259190	1223634	388510
	QRSPLLNQPVPELSHASLIANQSPFR	10762154	28717551	1869519	11550952	3375864	7016208		0.954797	0.980948	0.616315	0.896775	0.710695	0.767529	353		1.02739		1.45506		1.07997
	QRSPLLNQPVPELSHASLIANQSPFR	139175	300593	0	70401	150593	1736573		0.0123473	0.0102678	0	0.00546569	0.0317032	0.18997	353 + 373		0.831581		#DIV/0!		5.99215
	RSASPYHGFTIVNR	6707600	5712433	10804879	12700451	8769453	6322392
	RSASPYHGFTIVNR	338730	2395070	0	0	0	1064155		0.0480718	0.295414	0	0	0	0.144067	62		6.14526		#DIV/0!		#DIV/0!
	SASPYHGFTIVNR	39670665	51303517	86970255	110809893	66400768	48227466
	SASPYHGFTIVNR	1172501	7785068	121398	1354430	108975	4977433		0.0287074	0.131752	0.00139391	0.0120754	0.00163848	0.0935522	62		4.5895		8.66297		57.0969
	SPLLNQPVPELSHASLIANQSPFR	60333920	25294497	92068400	89049399	161607358	53322928
	SPLLNQPVPELSHASLIANQSPFR	427502	916444	45101	401896	732136	607321		0.00703575	0.0349642	0.000489624	0.0044929	0.00450991	0.0112612	353		4.9695		9.17623		2.497
Chymotrypsin	GVPSAAHHSVQPEITTPVLITPASITQ	35096861	19282540	43686203	39611019	26225562	19195995
	GVPSAAHHSVQPEITTPVLITPASITQ (or T-15)	0	0	0	0	498176	13922410		0	0	0	0	0.0186417	0.420383	190 (or 189)		#DIV/0!		#DIV/0!		22.5507
	GVPSAAHHSVQPEITTPVLITPASITQ (or T-15)	0	0	0	0	0	4243325		0	0	0	0	0	0	190(or 189) + 195
	EQLGGAPQSETLGVPSAAHH	48057976	36562479	88553033	78892445	49892442	44960393
	EQLGGAPQSETLGVPSAAHH	0	0	0	0	0	1328427		0	0	0	0	0	0.0286987	278		#DIV/0!		#DIV/0!		#DIV/0!
	IANQSPF	151241241	139060502	269142147	237541037	171543540	142659935
	IANQSPF	1704248	1289847	0	0	483502	19275457		0.0111428	0.00919019	0	0	0.00281062	0.119032	373		0.824762		#DIV/0!		42.3508
	RLTPQHDQIQTQPL	66771877	46657582	121373074	101609649	72448913	39811453
	RLTPQHDQIQTQPL	2044141	4975250	0	934251	820918	26669688		0.0297044	0.0963583	0	0.00911074	0.011204	0.401162	401		3.2439		#DIV/0!		35.8051
	SNLGSTETLEEMoxPSGSQDKSAPSGH	46325198	52278599	103302209	122077618	60092758	83330891
	SNLGSTETLEEMoxPSGSQDKSAPSGH (or S-5)	6570809	5307992	1256549	1525943	848354	1290551		0.124221	0.0921741	0.0120176	0.0123455	0.0139209	0.0152509	195		0.742015		1.02728		1.09554
	SRAKDEYERNQMoxGDSNISSPGLQPSTQL	61204140	47090682	14268895	133584301	106111195	61202285
	SRAKDEYERNQMoxGDSNISSPGLQPSTQL (or S-18)	22350962	24962772	7132809	6546975	6023306	48415630		0.2675	0.346448	0.333282	0.0467203	0.053715	0.441676	180		1.29513		0.140182		8.22259
	SVQPEITTPVLITPASITQSNEKHAPTY	87911261	42539824	154139284	149495350	90540974	63068973
	SVQPEITTPVLITPASITQSNEKHAPTY	0	219127	695837	271402	402628	7799506		0	0.0051247	0.00449405	0.00181216	0.00442723	0.110056	290		#DIV/0!		0.403236		24.8589
	SVQPEITTPVLITPASITQSNEKHAPTY
	S T = phosphorylation site
